# Detection of protein markers for autophagy, autolysis and apoptosis processes in a *Saccharomyces cerevisiae* wine flor yeast strain when forming biofilm

**DOI:** 10.1101/324772

**Authors:** Jaime Moreno-García, Juan Carlos Mauricio, Juan Moreno, Teresa García-Martínez

## Abstract

Yeast autophagy, autolysis and apoptosis are biological processes triggered by nutrient starvation conditions that usually take place in winemaking. Biological aging of Sherry wines constitutes an enological environment suitable for the induction of these mechanisms due to the scarcity of nutrients and formation of yeast social communities, i.e.; biofilm; however, few studies have been carried out in this regard. Here, we perform a proteomic analysis to detect any autolysis/autophagy/apoptosis protein markers and/or proteins potentially related to these processes under flor forming and fermentative conditions. The scarce presence of autophagy proteins in flor biofilm forming conditions, the existence of autophagy inhibitors (e.g. Pph21p), and high quantity of crucial proteins for autolysis and apoptosis, Pep4p and Mca1p, respectively; indicate that autophagy may be silenced while autolysis and apoptosis are activated when the yeasts are forming flor. This is the first time that autophagy, autolysis and apoptosis proteomes have been studied as a whole in flor yeast under film forming conditions to our knowledge.
