## Supplemental Table 2 for "Detection of protein markers for autophagy, autolysis and apoptosis processes in a *Saccharomyces cerevisiae* wine flor yeast strain when forming biofilm"

### Sheet: Autophagy
DATASET S1. Proteins related to autophagy, autolysis and apoptosis detected in the flor yeast subjected to biofilm forming (BFC) and fermentative conditions (FC). This table includes: name of the protein, Uniprot accession number, name of the gene, brief description, biological process and molecular function, the molar weight (Mr), an identification score value (combination of the XCorr values fo…
Protein standard name	Accession number	Gene	Brief description	Biological process	Molecular function	Mr	Score		Observable peptides (400-1500 Da)	Observed peptides		PAI		EmPAI		Protein content (mol%)			Saccharomyces cerevisiae [29]
							BFC	FC		BFC	FC	BFC	FC	BFC	FC	BFC	FC		mol/cell	%
Ald6p	P54115	ALD6	Cytosolic aldehyde dehydrogenase	Acetate biosynthetic process; ethanol catabolic process; NADPH regeneration; response to salt stress	Aldehyde dehydrogenase (NAD) activity; aldehyde dehydrogenase (NADP+) activity; aldehyde dehydrogenase [NAD(P)+] activity	54414	1.19581	49.4588	388	1	19	0.00257732	0.0489691	0.00595214	0.119358	0.0289756	0.557042		135000	0.295182
Atg11p	Q12527	ATG11	Adapter protein for pexophagy and the Cvt pathway	Autophagy of mitochondrion; autophagy of peroxisome; glycophagy; piecemeal microautophagy of the nucleus; positive regulation of autophagosome assembly; positive regulation of protein phosphorylation; protein localization by the Cvt pathway; protein localization to phagophore assembly site; protein transport; reticulophagy	Protein complex scaffold activity; protein kinase binding; SNARE binding	135024	1.91575	1.51518	1031	1	1	0.000969932	0.000969932	0.00223585	0.00223585	0.0108843	0.0104346		86	0.000188042
Bcy1p	P07278	BCY1	Regulatory subunit of the cyclic AMP-dependent protein kinase (PKA)	Negative regulation of Ras protein signal transduction; positive regulation of adenylate cyclase activity; positive regulation of transcription from RNA polymerase II promoter in response to glucose starvation; positive regulation of transcription from RNA polymerase II promoter in response to nitrogen starvation; protein localization to bud neck; regulation of cytoplasmic mRNA processing body as…	cAMP binding; cAMP-dependent protein kinase inhibitor activity; cAMP-dependent protein kinase regulator activity; identical protein binding	47219	9.81381		441	3		0.00680272		0.0157872		0.0768535			4280	0.00935836
Mon1p	P53129	MON1	Protein required for cvt-vesicle/autophagosome fusion with the vacuole	Autophagy; macroautophagy; positive regulation of GTPase activity; protein localization by the Cvt pathway; protein targeting to vacuolar membrane; vesicle docking	Phosphatidylinositol-3-phosphate binding; phosphatidylinositol-5-phosphate binding; phosphatidylserine binding	73478		1.71646	565		1		0.00176991		0.00408369		0.0190585
Pph21p	P23594	PPH21	Catalytic subunit of protein phosphatase 2A (PP2A)	Actin filament organization; budding cell bud growth; G1/S transition of mitotic cell cycle; mitotic spindle assembly checkpoint; peptidyl-serine dephosphorylation; protein dephosphorylation; regulation of translation	Metal ion binding; protein serine/threonine phosphatase activity	41938	1.61845	4.84666	218	1	2	0.00458716	0.00917431	0.0106183	0.0213493	0.0516909	0.0996369		5620	0.0122883
Rts1p	P38903	RTS1	B-type regulatory subunit of protein phosphatase 2A (PP2A)	Cellular bud neck septin ring organization; cellular protein localization; establishment of protein localization to chromosome; meiotic sister chromatid cohesion, centromeric; mitotic spindle orientation checkpoint; protein dephosphorylation; septin ring disassembly; signal transduction; sister chromatid biorientation	Protein phosphatase regulator activity	85334		2.95865	585		3		0.00512821		0.0118781		0.0554349		300	0.00065596
Sec13p	Q04491	SEC13	Structural component of 3 distinct complexes	COPII-coated vesicle budding; mRNA transport; nuclear pore distribution; positive regulation of GTPase activity; positive regulation of TORC1 signaling; positive regulation of transcription, DNA-templated; protein transport; ubiquitin-dependent ERAD pathway	Structural molecule activity	33043	1.00693		271	1		0.00369004		0.00853282		0.0415387			21400	0.0467918
Shp1p	P34223	SHP1	UBX domain protein that regulates protein phosphatase 1 Glc7p	Ascospore formation; autophagosome assembly; glycogen metabolic process; Golgi organization; membrane fusion; nuclear envelope reassembly; piecemeal microautophagy of the nucleus; proteasome-mediated ubiquitin-dependent protein catabolic process; sister chromatid biorientation; ubiquitin-dependent ERAD pathway	Protein phosphatase regulator activity; ubiquitin binding	46987		7.36914	362		3		0.00828729		0.0192654		0.0899113		3200	0.0069969
Sin3p	P22579	SIN3	Component of the Sin3p-Rpd3p histone deacetylase complex	Cell division; double-strand break repair via nonhomologous end joining; histone deacetylation; negative regulation of chromatin silencing at rDNA; negative regulation of chromatin silencing at silent mating-type cassette; negative regulation of chromatin silencing at telomere; negative regulation of transcription by RNA polymerase I; negative regulation of transcription by RNA polymerase II; neg…	Identical protein binding; RNA polymerase II transcription corepressor activity; transcription coactivator activity; transcription corepressor activity	174838		1.87748	1363		1		0.000733676		0.00169078		0.00789082		1660	0.00362964
Tor1p	P35169	TOR1	PIK-related protein kinase and rapamycin target	Cellular response to DNA damage stimulus; cellular response to heat; cellular response to oxidative stress; chronological cell aging; DNA repair; fungal-type cell wall organization; meiotic cell cycle; mitochondria-nucleus signaling pathway; negative regulation of autophagy; negative regulation of protein kinase activity by regulation of protein phosphorylation; nucleolar large rRNA transcription…	ATP binding; macromolecular complex binding; protein kinase activity; protein serine/threonine kinase activity	281137		2.19173	2136		3		0.00140449		0.0032392		0.0151173		589	0.00128787
Vps4p	P52917	VPS4	AAA-ATPase involved in multivesicular body (MVB) protein sorting	Intralumenal vesicle formation; late endosome to vacuole transport; late endosome to vacuole transport via multivesicular body sorting pathway; macroautophagy; protein homooligomerization; protein retention in Golgi apparatus; protein transport; sterol metabolic process; vacuole organization	ATPase activity; ATP binding; identical protein binding; protein homodimerization activity	48172		2.4661	423		1		0.00236407		0.00545831		0.0254738		5350	0.0116979
Ykt6p	P36015	YKT6	Vesicle membrane protein (v-SNARE) with acyltransferase activity	ER to Golgi vesicle-mediated transport; exocytosis; intra-Golgi vesicle-mediated transport; vacuole fusion, non-autophagic; vesicle fusion	Palmitoyltransferase activity; SNAP receptor activity; SNARE binding	22707		2.50947	213		1		0.00469484		0.0108689		0.0507249
Ypt1p	P01123	YPT1	Rab family GTPase	COPII-coated vesicle budding; early endosome to Golgi transport; endocytic recycling; ER to Golgi vesicle-mediated transport; Golgi vesicle budding; Golgi vesicle docking; macroautophagy; pre-mRNA catabolic process; protein localization by the Cvt pathway; protein localization to phagophore assembly site; protein transport; regulation of endoplasmic reticulum unfolded protein response; regulation…	GTPase activity; GTP binding; SNARE binding	23214	3.15854	11.69	176	3	5	0.0170455	0.0284091	0.040029	0.0676013	0.194865	0.315494

### Sheet: Autolysis
DATASET S1. Proteins related to autophagy, autolysis and apoptosis detected in the flor yeast subjected to biofilm forming (BFC) and fermentative conditions (FC). This table includes: name of the protein, Uniprot accession number, name of the gene, brief description, biological process and molecular function, the molar weight (Mr), an identification score value (combination of the XCorr values fo…
Protein standard name	Accession number	Gene	Brief description	Biological process	Molecular function	Mr	Score		Observable peptides (400-1500 Da)	Observed peptides		PAI		EmPAI		Protein content (mol%)			Saccharomyces cerevisiae [29]
							BFC	FC		BFC	FC	BFC	FC	BFC	FC	BFC	FC		mol/cell	%
Ape3p	P37302	APE3	Vacuolar aminopeptidase Y	Protein catabolic process in the vacuole	Aminopeptidase activity; metal ion binding; metallopeptidase activity	60137	49.4694	32.6953	411	14	11	0.0340633	0.026764	0.0815915	0.0635649	0.397196	0.296656		4740	0.0103642
Bgl2p	P15703	BGL2	Endo-beta-1,3-glucanase	Carbohydrate metabolic process; fungal-type cell wall organization	1,3-beta-glucanosyltransferase activity; chitin binding; glucan endo-1,3-beta-D-glucosidase activity; glucan exo-1,3-beta-glucosidase activity	34118	50.074		98	8		0.0816327		0.206793		1.00669			45000	0.0983939
Cps1p	P27614	CPS1	Vacuolar carboxypeptidase S	Nitrogen compound metabolic process; proteolysis involved in cellular protein catabolic process	Carboxypeptidase activity; metal ion binding; metallocarboxypeptidase activity	64596		0.485318	456		1		0.00219298		0.0050623		0.0236256		721	0.00157649
Dap2p	P18962	DAP2	Dipeptidyl aminopeptidase	Protein processing	Dipeptidyl-peptidase activity; serine-type endopeptidase activity	93404	2.71029		661	1		0.00151286		0.00348956		0.0169875
Dcw1p	P36091	DCW1	Putative mannosidase	Budding cell bud growth; carbohydrate catabolic process; cell wall organization; filamentous growth; fungal-type cell wall biogenesis	Mannan endo-1,6-alpha-mannosidase activity	49565	8.74875		99	2		0.020202		0.0476158		0.231798			2580	0.00564125
Exg1p	P23776	EXG1	Major exo-1,3-beta-glucanase of the cell wall	Cellular glucan metabolic process; fungal-type cell wall organization; glucan catabolic process	Glucan exo-1,3-beta-glucosidase activity	51311	74.9145	34.1607	246	10	11	0.0406504	0.0447154	0.0981215	0.108448	0.477666	0.506126		4280	0.00935836
Hop	P09932	HO	Site-specific endonuclease	Gene conversion at mating-type locus, DNA double-strand break formation; intein-mediated protein splicing; mating type switching	DNA binding; endonuclease activity; metal ion binding	66089	1.62811		706	1		0.00141643		0.00326678		0.015903
Nte1p	Q04958	NTE1	Serine esterase	Phosphatidylcholine catabolic process; regulation of phospholipid biosynthetic process	Lysophospholipase activity	187131		1.96013	1375		1		0.000727273		0.00167601		0.0078219		521	0.00113918
Pan2p	P53010	PAN2	Essential subunit of the Pan2p-Pan3p poly(A)-ribonuclease complex	mRNA processing; nuclear-transcribed mRNA poly(A) tail shortening; postreplication repair	Metal ion binding; nucleic acid binding; poly(A)-specific ribonuclease activity	127038		2.01985	970		1		0.00103093		0.00237662		0.0110916		1510	0.00330166
Pep4p	P07267	PEP4	Vacuolar aspartyl protease (proteinase A)	Autophagy; cellular response to starvation; fungal-type cell wall organization; lysosomal microautophagy; protein localization by the Cvt pathway; proteolysis involved in cellular protein catabolic process; vacuolar protein processing	Aspartic-type endopeptidase activity; disordered domain specific binding; oligosaccharide binding; peptidase activity	44499	255.769	6.85424	199	19	3	0.0954774	0.0150754	0.245883	0.0353218	1.19699	0.164846
Plb1p	P39105	PLB1	Phospholipase B (lysophospholipase) involved in lipid metabolism	Glycerophospholipid metabolic process; phosphatidylcholine acyl-chain remodeling; phospholipid catabolic process	Lysophospholipase activity	71667	10.3306		187	2		0.0106952		0.0249323		0.121373
Prb1p	P09232	PRB1	Vacuolar proteinase B (yscB)	Cellular response to starvation; protein catabolic process in the vacuole; sporulation resulting in formation of a cellular spore	Serine-type endopeptidase activity	69621		1.68397	534		1		0.00187266		0.00432127		0.0201673		1600	0.00349845
Prc1p	P00729	PRC1	Vacuolar carboxypeptidase Y (proteinase C	Phytochelatin biosynthetic process; protein catabolic process in the vacuole; proteolysis involved in cellular protein catabolic process	Serine-type carboxypeptidase activity	59802	82.6469	5.86273	260	8	3	0.0307692	0.0115385	0.0734189	0.0269244	0.357411	0.125655		44000	0.0962074
Rad2p	P07276	RAD2	Single-stranded DNA endonuclease	Nucleotide-excision repair, DNA incision, 3'-to lesion; transcription by RNA polymerase II	Metal ion binding; single-stranded DNA binding; single-stranded DNA endodeoxyribonuclease activity	117837		1.50722	957		1		0.00104493		0.00240894		0.0112425		846	0.00184981
Rex4p	Q08237	REX4	Putative RNA exonuclease possibly involved in ribosome biogenesis	Ribosomal large subunit assembly; rRNA processing	3'-5' exonuclease activity; nucleic acid binding	32895		1.10594	398		1		0.00251256		0.00580216		0.0270785		4280	0.00935836
Rfu1p	Q08003	RFU1	Protein that inhibits Doa4p deubiquitinating activity	Ubiquitin recycling	Cysteine-type endopeptidase inhibitor activity; enzyme inhibitor activity	22850	1.83866		181	1		0.00552486		0.0128027		0.062325			377	0.000824323
Scw11p	P53189	SCW11	Cell wall protein with similarity to glucanases	Carbohydrate metabolic process; cell wall organization	Glucan endo-1,3-beta-D-glucosidase activity	56446		1.88578	66		1		0.0151515		0.0355034		0.165693		22600	0.0494156
Tfp1p	P17255	TFP1	Subunit A of the eight-subunit V1 peripheral membrane domain of the vacuolar H+-ATPase	ATP metabolic process; cellular protein metabolic process; intein-mediated protein splicing; intron homing; vacuolar acidification	ATP binding; DNA binding; endonuclease activity; proton-transporting ATPase activity, rotational mechanism	118636	10.8032	82.7205	1026	5	28	0.00487329	0.0272904	0.0112844	0.0648549	0.0549335	0.302676		199895	0.437077
Tfs1p	P14306	TFS1	Protein that interacts with and inhibits carboxypeptidase Y and Ira2p	Regulation of proteolysis; regulation of Ras protein signal transduction	Lipid binding; peptidase inhibitor activity; phospholipid binding; serine-type endopeptidase inhibitor activity	24357	6.26216		179	4		0.0223464		0.0528012		0.257042			1030	0.00225213

### Sheet: Apoptosis
DATASET S1. Proteins related to autophagy, autolysis and apoptosis detected in the flor yeast subjected to biofilm forming (BFC) and fermentative conditions (FC). This table includes: name of the protein, Uniprot accession number, name of the gene, brief description, biological process and molecular function, the molar weight (Mr), an identification score value (combination of the XCorr values fo…
Protein standard name	Accession number	Gene	Brief description	Biological process	Molecular function	Mr	Score		Observable peptides (400-1500 Da)	Observed peptides		PAI		EmPAI		Protein content (mol%)			Saccharomyces cerevisiae [29]
							BFC	FC		BFC	FC	BFC	FC	BFC	FC	BFC	FC		mol/cell	%
Bir1p	P47134	BIR1	Subunit of chromosomal passenger complex (CPC)	Apoptotic process; cell division; chromosome segregation; mitotic spindle assembly checkpoint; mitotic spindle elongation; sister chromatid biorientation	Metal ion binding	108666	0.592024		1095	1		0.000913242		0.00210503		0.0102475
Cdc48p	P25694	CDC48	AAA ATPase involved in multiple processes	ATP metabolic process; cellular protein complex disassembly; cytoplasm protein quality control by the ubiquitin-proteasome system; endoplasmic reticulum membrane fusion; ER-associated misfolded protein catabolic process; macroautophagy; mitochondria-associated ubiquitin-dependent protein catabolic process; mitotic spindle disassembly; negative regulation of telomerase activity; nonfunctional rRNA…	ATPase activity; ATP binding; identical protein binding; protein phosphatase regulator activity; ubiquitin binding	91995	17.5089	68.4086	733	10	23	0.0136426	0.0313779	0.0319118	0.0749243	0.15535	0.34967		78400	0.171424
Cpr3p	P25719	CPR3	Mitochondrial peptidyl-prolyl cis-trans isomerase (cyclophilin)	Apoptotic process [GO:0006915]; protein folding [GO:0006457]	Peptidyl-prolyl cis-trans isomerase activity [GO:0003755]	19919	50.939	4.31348	180	8	2	0.0444444	0.0111111	0.107757	0.0259144	0.524571	0.120942		1960	0.0042856
Cyc8p	P14922	CYC8	General transcriptional co-repressor	Chromatin remodeling [GO:0006338]; negative regulation of dipeptide transport by negative regulation of transcription from RNA polymerase II promoter [GO:0035955]; negative regulation of transcription by RNA polymerase II [GO:0000122]; nucleosome positioning [GO:0016584]; positive regulation of transcription by RNA polymerase II [GO:0045944]; regulation of fatty acid biosynthetic process by regul…	Histone deacetylase binding [GO:0042826]; transcriptional activator activity, RNA polymerase II transcription factor binding [GO:0001190]; transcriptional repressor activity, RNA polymerase II transcription factor binding [GO:0001191]	107201	22.5654	8.68119	449	2	3	0.00445434	0.00668151	0.0103093	0.0155037	0.0501866	0.0723554		3890	0.00850561
Esp1p	Q03018	ESP1	Separase, a caspase-like cysteine protease	Apoptotic process; meiotic chromosome separation; mitotic sister chromatid segregation; negative regulation of phosphoprotein phosphatase activity; positive regulation of exit from mitosis; regulation of exit from mitosis; regulation of mitotic spindle elongation	Cysteine-type endopeptidase activity	187445		0.472844	1482		1		0.000674764		0.00155491		0.00725672
Kex1p	P09620	KEX1	Cell death protease essential for hypochlorite-induced apoptosis	Apoptotic process; proteolysis involved in cellular protein catabolic process	Serine-type carboxypeptidase activity	82244	1.55194		509	1		0.00196464		0.00453399		0.0220719			8550	0.0186948
Mca1p	Q08601	MCA1	Ca2+-dependent cysteine protease	Apoptotic process; protein quality control for misfolded or incompletely synthesized proteins	Calcium-dependent cysteine-type endopeptidase activity	47982	5.43807		178	2		0.011236		0.0262093		0.12759			1400	0.00306114
Oye2p	Q03558	OYE2	Conserved NADPH oxidoreductase containing flavin mononucleotide (FMN)	Apoptotic process	FMN binding; NADPH dehydrogenase activity; pentaerythritol trinitrate reductase activity; trichloro-p-hydroquinone reductive dehalogenase activity	45010		3.42231	374		2		0.00534759		0.0123894		0.0578211		15100	0.0330166
Pet9p	P18239	PET9	Major ADP/ATP carrier of the mitochondrial inner membrane	ADP transport; aerobic respiration; anaerobic respiration; apoptotic process; ATP transport; heme transport; mitochondrial transport; regulation of mitochondrial membrane permeability; transmembrane transport	ATP:ADP antiporter activity	34426	14.4605		275	2		0.00727273		0.0168871		0.082208
Por1p	P04840	POR1	Mitochondrial porin (voltage-dependent anion channel)	Apoptotic process; cell redox homeostasis; DNA transport; ion transport; mitochondrion organization	Porin activity; ubiquinone binding; voltage-gated anion channel activity	30428	25.2668		163	4		0.0245399		0.0581321		0.282993
Ras2p	P01120	RAS2	GTP-binding protein	Activation of adenylate cyclase activity; ascospore formation; macroautophagy; positive regulation of adenylate cyclase activity; positive regulation of pseudohyphal growth; positive regulation of transcription by galactose; protein localization by the Cvt pathway; protein localization to bud neck; regulation of cytoplasmic mRNA processing body assembly; regulation of protein localization; replic…	GTPase activity; GTP binding	34705		5.6343	254		2		0.00787402		0.0182959		0.0853868		19800	0.0432933
Tdh2p	P00358	TDH2	Glyceraldehyde-3-phosphate dehydrogenase, isozyme 2	Apoptotic process; gluconeogenesis; glycolytic process; reactive oxygen species metabolic process	Glyceraldehyde-3-phosphate dehydrogenase (NAD+) (phosphorylating) activity; NAD binding; NADP binding; promoter-specific chromatin binding	35847	687.279	22.9614	299	18	7	0.0602007	0.0234114	0.148684	0.0553861	0.72381	0.258486		121000	0.26457
Tdh3p	P00359	TDH3	Glyceraldehyde-3-phosphate dehydrogenase, isozyme 3	Apoptotic process; gluconeogenesis; glycolytic process; heme transport; reactive oxygen species metabolic process	Glyceraldehyde-3-phosphate dehydrogenase (NAD+) (phosphorylating) activity; NAD binding; NADP binding; RNA binding	35746	860.132	130.647	300	24	26	0.08	0.0866667	0.202264	0.220862	0.984644	1.03076		169000	0.369524
